# Clonal dynamics of haematopoiesis across the human lifespan

**DOI:** 10.1101/2021.08.16.456475

**Authors:** Emily Mitchell, Michael Spencer Chapman, Nicholas Williams, Kevin Dawson, Nicole Mende, Emily F Calderbank, Hyunchul Jung, Thomas Mitchell, Tim Coorens, David Spencer, Heather Machado, Henry Lee-Six, Megan Davies, Daniel Hayler, Margarete Fabre, Krishnaa Mahbubani, Fede Abascal, Alex Cagan, George Vassiliou, Joanna Baxter, Inigo Martincorena, Michael R Stratton, David Kent, Krishna Chatterjee, Kourosh Saeb Parsy, Anthony R Green, Jyoti Nangalia, Elisa Laurenti, Peter J Campbell

## Abstract

Age-related change in human haematopoiesis causes reduced regenerative capacity^1^, cytopenias^2^, immune dysfunction^3^ and increased risk of blood cancer. The cellular alterations that underpin the abruptness of this functional decline after the age of 70 years remain elusive. We sequenced 3579 genomes from single-cell-derived colonies of haematopoietic stem cell/multipotent progenitors (HSC/MPPs) across 10 haematologically normal subjects aged 0-81 years. HSC/MPPs accumulated 17 mutations/year after birth and lost 30bp/year of telomere length. Haematopoiesis in adults aged <65 was massively polyclonal, with high indices of clonal diversity and a stable population of 20,000–200,000 HSC/MPPs contributing evenly to blood production. In contrast, haematopoiesis in individuals aged >75 showed profoundly decreased clonal diversity. In each elderly subject, 30-60% of haematopoiesis was accounted for by 12-18 independent clones, each contributing 1-34% of blood production. Most clones had begun their expansion before age 40, but only 22% had known driver mutations. Genome-wide selection analysis estimated that 1/34 to 1/12 non-synonymous mutations were drivers, occurring at a constant rate throughout life, affecting a wider pool of genes than identified in blood cancers. Loss of Y chromosome conferred selective benefits on HSC/MPPs in males. Simulations from a simple model of haematopoiesis, with constant HSC population size and constant acquisition of driver mutations conferring moderate fitness benefits, entirely explained the abrupt change in clonal structure in the elderly. Rapidly decreasing clonal diversity is a universal feature of haematopoiesis in aged humans, underpinned by pervasive positive selection acting on many more genes than currently identified.
