## Supplementary Table 1 for "Clonal dynamics of haematopoiesis across the human lifespan"

### Sheet: Sheet1
Donor_ID	Age	Sex	Cause of death	Other diagnoses / past medical history	Previous chemotherapy
CB001	0	Female	NA	NA	NA
CB002	0	Female	NA	NA	NA
KX001	29	Male	Trauma - accident	Twisted bowel and appendectomy as infant.	No
KX002	38	Male	Intracranial haemorrhage	Crohns disease diagnosed aged 28.	No
SX001	48	Male	NA	Selenoprotein deficiency.	No
AX001	63	Male	NA	Nothing of significance recorded.	No
KX007	75	Male	Intracranial haemorrhage	Nothing of significance recorded.	No
KX008	76	Female	Intracranial haemorrhage	Lyme disease aged 22.	No
KX004	78	Female	Trauma - accident	Nothing of significance recorded.	No
KX003	81	Male	Trauma - accident (hypoxic brain damage)	Appendicectomy aged 6, mastoidectomy aged 19, hemicolectomy aged 33, possible Acute disseminated encephalomyelitis (ADEM) episodes aged 51 and 69, Paget's disease of bone aged 68, myocardial infarction aged 78.	No
