## Supplementary Table 2 for "Clonal dynamics of haematopoiesis across the human lifespan"

### Sheet: Sheet1
Marker	Fluorochrome	Manufacter	Catalogue Number	Clone	Dilution	Lot number	Citation	Additonal details
CD3	FITC	BD	555339	HIT3a	1 in 500	Not available	Beverley PC et al. Eur J Immunol. 1981; 11(4):329-334.	See manufacturers website
CD90	PE	Biolgend	328110	5E10	1 in 50	Not available	Adutler-Lieber S, et al. 2013. J Cardiovasc Pharmacol Therap. 18:78.	See manufacturers website
CD49f	PECy5	BD	551129	GoH3	1 in 100	Not available	Aumailley et al. Exp Cell Res. 1990; 188(1):55-60.	See manufacturers website
CD19	A700	Biolgend	302226	HIB19	1 in 300	Not available	Boyle M, et al. 2015. J Infect Dis. 212: 416-425.	See manufacturers website
CD34	APCCy7	Biolgend	343514	581	1 in 100	Not available	Bigley V, et al. 2011. J Exp Med. 208:227.	See manufacturers website
Zombie	Aqua	Biolgend	423101	NA	1 in 2000	Not available	Berg J, et al. 2013. J Exp Med. 210:2803.	See manufacturers website
CD38	PECy7	Biolgend	303516	HIT2	1 in 100	Not available	Chaimowitz N, et al. 2011. J Immunol. 187:5114.	See manufacturers website
CD45RA	BV421	Biolgend	304130	HI100	1 in 100	Not available	Causi E, et al. 2015. PLoS One. 10: 0136717.	See manufacturers website
