## Supplementary Table 4 for "Clonal dynamics of haematopoiesis across the human lifespan"

### Sheet: Sheet1
Top 17 clonal haematopoiesis genes	Myeloid genes	Cancer genes
DNMT3A	ARID1A	A1CF
TET2	ASXL1	ABI1
ASXL1	ATM	ABL1
SRSF2	ATP6AP1	ABL2
U2AF1	ATP6V1B2	ACKR3
PPM1D	B2M	ACSL3
SF3B1	BCL10	ACSL6
TP53	BCL2	ACVR1
JAK2	BCL6	ACVR2A
CBL	BCOR	AFDN
KRAS	BCORL1	AFF1
GNB1	BRAF	AFF3
CTCF	CALR	AFF4
BRCC3	CARD11	AKAP9
IDH1	CBL	AKT1
PTPN11	CCND3	AKT2
IDH2	CD58	AKT3
	CD79B	ALDH2
	CDKN2A	ALK
	CEBPA	AMER1
	CREBBP	ANK1
	CSF1R	APC
	CSF3R	APOBEC3B
	CUX1	AR
	DNMT3A	ARAF
	EBF1	ARHGAP26
	EP300	ARHGAP5
	ETNK1	ARHGEF10
	ETV6	ARHGEF10L
	EZH2	ARHGEF12
	FBXW7	ARID1A
	FLT3	ARID1B
	FOXO1	ARID2
	GATA2	ARNT
	GNA13	ASPSCR1
	GNAS	ASXL1
	GNB1	ASXL2
	H3F3A	ATF1
	HIST1H1B	ATIC
	HIST1H1C	ATM
	HIST1H1D	ATP1A1
	HIST1H1E	ATP2B3
	IDH1	ATR
	IDH2	ATRX
	IKZF3	AXIN1
	IL7R	AXIN2
	IRF8	B2M
	JAK2	BAP1
	KDM6A	BARD1
	KIT	BAX
	KMT2C	BAZ1A
	KMT2D	BCL10
	KRAS	BCL11A
	MBD1	BCL11B
	MEF2B	BCL2
	MPL	BCL2L12
	MYC	BCL3
	MYD88	BCL6
	NF1	BCL7A
	NOTCH1	BCL9
	NOTCH2	BCL9L
	NPM1	BCLAF1
	NRAS	BCOR
	PAX5	BCORL1
	PDGFRA	BCR
	PHF6	BIRC3
	PIM1	BIRC6
	POT1	BLM
	POU2F2	BMP5
	PPM1D	BMPR1A
	PRDM1	BRAF
	PTEN	BRCA1
	PTPN11	BRCA2
	RAD21	BRD3
	RRAGC	BRD4
	RUNX1	BRIP1
	SETBP1	BTG1
	SETD2	BTK
	SF3B1	BUB1B
	SMC3	C15orf65
	SOCS1	CACNA1D
	SRSF2	CALR
	STAG2	CAMTA1
	STAT3	CANT1
	STAT6	CARD11
	TCF3	CARS
	TET2	CASP3
	TNFAIP3	CASP8
	TNFRSF14	CASP9
	TP53	CBFA2T3
	U2AF1	CBFB
	WT1	CBL
	XPO1	CBLB
	ZEB1	CBLC
	ZRSR2	CCDC6
		CCNB1IP1
		CCNC
		CCND1
		CCND2
		CCND3
		CCNE1
		CCR4
		CCR7
		CD209
		CD274
		CD28
		CD74
		CD79A
		CD79B
		CDC73
		CDH1
		CDH10
		CDH11
		CDH17
		CDK12
		CDK4
		CDK6
		CDKN1A
		CDKN1B
		CDKN2A
		CDKN2C
		CDX2
		CEBPA
		CEP89
		CHCHD7
		CHD2
		CHD4
		CHEK2
		CHIC2
		CHST11
		CIC
		CIITA
		CLIP1
		CLP1
		CLTC
		CLTCL1
		CNBD1
		CNBP
		CNOT3
		CNTNAP2
		CNTRL
		COL1A1
		COL2A1
		COL3A1
		COX6C
		CPEB3
		CREB1
		CREB3L1
		CREB3L2
		CREBBP
		CRLF2
		CRNKL1
		CRTC1
		CRTC3
		CSF1R
		CSF3R
		CSMD3
		CTCF
		CTNNA2
		CTNNB1
		CTNND1
		CTNND2
		CUL3
		CUX1
		CXCR4
		CYLD
		CYP2C8
		CYSLTR2
		DAXX
		DCAF12L2
		DCC
		DCTN1
		DDB2
		DDIT3
		DDR2
		DDX10
		DDX3X
		DDX5
		DDX6
		DEK
		DGCR8
		DICER1
		DNAJB1
		DNM2
		DNMT3A
		DROSHA
		DUX4L1
		EBF1
		ECT2L
		EED
		EGFR
		EIF1AX
		EIF3E
		EIF4A2
		ELF3
		ELF4
		ELK4
		ELL
		ELN
		EML4
		EP300
		EPAS1
		EPHA3
		EPHA7
		EPS15
		ERBB2
		ERBB3
		ERBB4
		ERC1
		ERCC2
		ERCC3
		ERCC4
		ERCC5
		ERG
		ESR1
		ETNK1
		ETV1
		ETV4
		ETV5
		ETV6
		EWSR1
		EXT1
		EXT2
		EZH2
		EZR
		FAM131B
		FAM135B
		FAM47C
		FANCA
		FANCC
		FANCD2
		FANCE
		FANCF
		FANCG
		FAS
		FAT1
		FAT3
		FAT4
		FBLN2
		FBXO11
		FBXW7
		FCGR2B
		FCRL4
		FEN1
		FES
		FEV
		FGFR1
		FGFR1OP
		FGFR2
		FGFR3
		FGFR4
		FH
		FHIT
		FIP1L1
		FKBP9
		FLCN
		FLI1
		FLNA
		FLT3
		FLT4
		FNBP1
		FOXA1
		FOXL2
		FOXO1
		FOXO3
		FOXO4
		FOXP1
		FOXR1
		FSTL3
		FUBP1
		FUS
		GAS7
		GATA1
		GATA2
		GATA3
		GLI1
		GMPS
		GNA11
		GNAQ
		GNAS
		GOLGA5
		GOPC
		GPC3
		GPC5
		GPHN
		GRIN2A
		GRM3
		H3F3A
		H3F3B
		HERPUD1
		HEY1
		HIF1A
		HIP1
		HIST1H3B
		HIST1H4I
		HLA-A
		HLF
		HMGA1
		HMGA2
		HMGN2P46
		HNF1A
		HNRNPA2B1
		HOOK3
		HOXA11
		HOXA13
		HOXA9
		HOXC11
		HOXC13
		HOXD11
		HOXD13
		HRAS
		HSP90AA1
		HSP90AB1
		ID3
		IDH1
		IDH2
		IGF2BP2
		IGH
		IGK
		IGL
		IKBKB
		IKZF1
		IL2
		IL21R
		IL6ST
		IL7R
		IRF4
		IRS4
		ISX
		ITGAV
		ITK
		JAK1
		JAK2
		JAK3
		JAZF1
		JUN
		KAT6A
		KAT6B
		KAT7
		KCNJ5
		KDM5A
		KDM5C
		KDM6A
		KDR
		KDSR
		KEAP1
		KIAA1549
		KIF5B
		KIT
		KLF4
		KLF6
		KLK2
		KMT2A
		KMT2C
		KMT2D
		KNL1
		KNSTRN
		KRAS
		KTN1
		LARP4B
		LASP1
		LATS1
		LATS2
		LCK
		LCP1
		LEF1
		LEPROTL1
		LHFPL6
		LIFR
		LMNA
		LMO1
		LMO2
		LPP
		LRIG3
		LRP1B
		LSM14A
		LYL1
		LZTR1
		MACC1
		MAF
		MAFB
		MALAT1
		MALT1
		MAML2
		MAP2K1
		MAP2K2
		MAP2K4
		MAP3K1
		MAP3K13
		MAPK1
		MAX
		MB21D2
		MDM2
		MDM4
		MDS2
		MECOM
		MED12
		MEN1
		MET
		MGMT
		MITF
		MLF1
		MLH1
		MLLT1
		MLLT10
		MLLT11
		MLLT3
		MLLT6
		MN1
		MNX1
		MPL
		MRTFA
		MSH2
		MSH6
		MSI2
		MSN
		MTCP1
		MTOR
		MUC1
		MUC16
		MUC4
		MUTYH
		MYB
		MYC
		MYCL
		MYCN
		MYD88
		MYH11
		MYH9
		MYO5A
		MYOD1
		N4BP2
		NAB2
		NACA
		NBEA
		NBN
		NCKIPSD
		NCOA1
		NCOA2
		NCOA4
		NCOR1
		NCOR2
		NDRG1
		NF1
		NF2
		NFATC2
		NFE2L2
		NFIB
		NFKB2
		NFKBIE
		NIN
		NKX2-1
		NONO
		NOTCH1
		NOTCH2
		NPM1
		NR4A3
		NRAS
		NRG1
		NSD1
		NSD2
		NSD3
		NT5C2
		NTHL1
		NTRK1
		NTRK3
		NUMA1
		NUP214
		NUP98
		NUTM1
		NUTM2B
		NUTM2D
		OLIG2
		OMD
		P2RY8
		PABPC1
		PAFAH1B2
		PALB2
		PATZ1
		PAX3
		PAX5
		PAX7
		PAX8
		PBRM1
		PBX1
		PCBP1
		PCM1
		PDCD1LG2
		PDE4DIP
		PDGFB
		PDGFRA
		PDGFRB
		PER1
		PHF6
		PHOX2B
		PICALM
		PIK3CA
		PIK3CB
		PIK3R1
		PIM1
		PLAG1
		PLCG1
		PML
		PMS1
		PMS2
		POLD1
		POLE
		POLG
		POLQ
		POT1
		POU2AF1
		POU5F1
		PPARG
		PPFIBP1
		PPM1D
		PPP2R1A
		PPP6C
		PRCC
		PRDM1
		PRDM16
		PRDM2
		PREX2
		PRF1
		PRKACA
		PRKAR1A
		PRKCB
		PRPF40B
		PRRX1
		PSIP1
		PTCH1
		PTEN
		PTK6
		PTPN11
		PTPN13
		PTPN6
		PTPRB
		PTPRC
		PTPRD
		PTPRK
		PTPRT
		PWWP2A
		QKI
		RABEP1
		RAC1
		RAD17
		RAD21
		RAD51B
		RAF1
		RALGDS
		RANBP2
		RAP1GDS1
		RARA
		RB1
		RBM10
		RBM15
		RECQL4
		REL
		RET
		RFWD3
		RGPD3
		RGS7
		RHOA
		RHOH
		RMI2
		RNF213
		RNF43
		ROBO2
		ROS1
		RPL10
		RPL22
		RPL5
		RPN1
		RSPO2
		RSPO3
		RUNX1
		RUNX1T1
		S100A7
		SALL4
		SBDS
		SDC4
		SDHA
		SDHAF2
		SDHB
		SDHC
		SDHD
		SEPT5
		SEPT6
		SEPT7
		SET
		SETBP1
		SETD1B
		SETD2
		SETDB1
		SF3B1
		SFPQ
		SFRP4
		SGK1
		SH2B3
		SH3GL1
		SHTN1
		SIRPA
		SIX1
		SIX2
		SKI
		SLC34A2
		SLC45A3
		SMAD2
		SMAD3
		SMAD4
		SMARCA4
		SMARCB1
		SMARCD1
		SMARCE1
		SMC1A
		SMO
		SND1
		SNX29
		SOCS1
		SOX2
		SOX21
		SPECC1
		SPEN
		SPOP
		SRC
		SRGAP3
		SRSF2
		SRSF3
		SS18
		SS18L1
		SSX1
		SSX2
		SSX4
		STAG1
		STAG2
		STAT3
		STAT5B
		STAT6
		STIL
		STK11
		STRN
		SUFU
		SUZ12
		SYK
		TAF15
		TAL1
		TAL2
		TBL1XR1
		TBX3
		TCEA1
		TCF12
		TCF3
		TCF7L2
		TCL1A
		TEC
		TENT5C
		TERT
		TET1
		TET2
		TFE3
		TFEB
		TFG
		TFPT
		TFRC
		TGFBR2
		THRAP3
		TLX1
		TLX3
		TMEM127
		TMPRSS2
		TNC
		TNFAIP3
		TNFRSF14
		TNFRSF17
		TOP1
		TP53
		TP63
		TPM3
		TPM4
		TPR
		TRA
		TRAF7
		TRB
		TRD
		TRIM24
		TRIM27
		TRIM33
		TRIP11
		TRRAP
		TSC1
		TSC2
		TSHR
		U2AF1
		UBR5
		USP44
		USP6
		USP8
		VAV1
		VHL
		VTI1A
		WAS
		WDCP
		WIF1
		WNK2
		WRN
		WT1
		WWTR1
		XPA
		XPC
		XPO1
		YWHAE
		ZBTB16
		ZCCHC8
		ZEB1
		ZFHX3
		ZMYM2
		ZMYM3
		ZNF331
		ZNF384
		ZNF429
		ZNF479
		ZNF521
		ZNRF3
		ZRSR2
